# FaRIF at the Core of Strawberry Fruit Ripening: Deciphering its Targets and Interaction Networks

**DOI:** 10.1101/2025.01.13.631932

**Authors:** Carmen Martín-Pizarro, José M. Franco-Zorrilla, María Florencia Perotti, Rosa Lozano-Durán, Guozheng Qin, David Posé

**Author notes:** Corresponding authors: Carmen Martín-Pizarro, David Posé. The authors responsible for distribution of materials integral to the findings presented in this article are: Carmen Martín Pizarro and David Posé.

## Abstract

Ripening Inducing Factor (RIF) is a key NAC transcription factor regulating strawberry fruit ripening. Previous studies using *RIF-*RNAi and overexpression lines in *Fragaria × ananassa* and CRISPR knock-out lines in *F. vesca* have established the role of RIF in controlling ABA biosynthesis and signaling, cell wall remodeling, and secondary metabolism.

In this study, we deciphered FaRIF’s transcriptional regulatory network by combining ChIP-seq-based identification of its direct targets with an analysis of *FaRIF*-RNAi transcriptome data. These analyses revealed FaRIF’s direct role in multiple aspects of strawberry fruit ripening, including the regulation of ripening-related transcription factors, phytohormone content and signaling, primary and secondary metabolism, and cell wall degradation. Additionally, using the TurboID-based proximity labeling approach, we have identified FaRIF interactors, including proteins involved in mRNA and protein homeostasis, as well as several NAC transcription factors. Among these, FaNAC034 was found to synergistically enhance FaRIF’s transcriptional activity.

This integrative analysis, combining transcriptome analysis, *in vivo* ChIP-seq, and proximity labeling, broadens our knowledge of FaRIF-mediated transcriptional networks and interaction partners, providing valuable insights into the molecular mechanisms underlying strawberry fruit ripening regulation by this transcription factor.
