## Supplementary Data Set S3 for "FaRIF at the Core of Strawberry Fruit Ripening: Deciphering its Targets and Interaction Networks"

### Sheet: All_peaks
Supplementary Data Set S3. Distribution analysis of FaRIF ChIP-seq peaks (all detected peaks) per chromosomes and subgenomes
Chrom 1	Size of the chromosomes	Observed number of peaks (-2kb to 100 bp)	Expected number of peaks	Average distribution of peaks in the genome (num peaks/bp)		Chi-square p-value	Contributions to Chi-square	75th percentile threshold calculation
1A (F. vesca)	22887349	444	370.427	1.61848e-05		2.31757e-05	14.613	Rank of percentile (P):	3.75
1B (F. iinumae)	28910674	429	467.913	1.61848e-05			3.23609	Third value:	5.73428
1C (F. nipponica)	27436561	460	444.055	1.61848e-05			0.572577	Fourth value:	14.613
1D (F. viridis)	27594200	396	446.606	1.61848e-05			5.73428	75th percentile threshold	12.3933
Total	106828784	1729
Chrom 2	Size of the chromosomes	Observed number of peaks (-2kb to 100 bp)	Expected number of peaks	Average distribution of peaks in the genome (num peaks/bp)		Chi-square p-value
2A (F. vesca)	24782128	514	481.178	1.94163e-05		0.331238
2B (F. iinumae)	26692599	518	518.273	1.94163e-05
2C (F. nipponica)	26582685	494	516.139	1.94163e-05
2D (F. viridis)	24073015	457	467.41	1.94163e-05
Total	102130427	1983
Chrom 3	Size of the chromosomes	Observed number of peaks (-2kb to 100 bp)	Expected number of peaks	Average distribution of peaks in the genome (num peaks/bp)		Chi-square p-value	Contributions to Chi-square	75th percentile threshold calculation
3A (F. vesca)	27809139	588	462.1	1.66168e-05		3.24064e-11	34.3015	Rank of percentile (P):	3.75
3B (F. iinumae)	31459976	526	522.766	1.66168e-05			0.0200105	Third value:	13.5308
3C (F. nipponica)	29626823	448	492.304	1.66168e-05			3.98714	Fourth value:	34.3015
3D (F. viridis)	32005440	447	531.83	1.66168e-05			13.5308	75th percentile threshold	29.1088
Total	120901378	2009
Chrom 4	Size of the chromosomes	Observed number of peaks (-2kb to 100 bp)	Expected number of peaks	Average distribution of peaks in the genome (num peaks/bp)		Chi-square p-value	Contributions to Chi-square	75th percentile threshold calculation
4A (F. vesca)	31955388	654	526.872	1.64877e-05		1.19004e-09	30.6745	Rank of percentile (P):	3.75
4B (F. iinumae)	26295489	395	433.553	1.64877e-05			3.42827	Third value:	5.21518
4C (F. nipponica)	25974422	381	428.259	1.64877e-05			5.21518	Fourth value:	30.6745
4D (F. viridis)	20034018	289	330.316	1.64877e-05			5.16772	75th percentile threshold	24.3097
Total	104259317	1719
Chrom 5	Size of the chromosomes	Observed number of peaks (-2kb to 100 bp)	Expected number of peaks	Average distribution of peaks in the genome (num peaks/bp)		Chi-square p-value	Contributions to Chi-square	75th percentile threshold calculation
5A (F. vesca)	29826953	568	496.781	1.66555e-05		6.89024e-11	10.2099	Rank of percentile (P):	3.75
5B (F. iinumae)	27452983	385	457.242	1.66555e-05			11.4139	Third value:	14.0838
5C (F. nipponica)	25211045	343	419.901	1.66555e-05			14.0838	Fourth value:	14.5942
5D (F. viridis)	24981319	494	416.075	1.66555e-05			14.5942	75th percentile threshold	14.4666
Total	107472300	1790
Chrom 6	Size of the chromosomes	Observed number of peaks (-2kb to 100 bp)	Expected number of peaks	Average distribution of peaks in the genome (num peaks/bp)		Chi-square p-value	Contributions to Chi-square	75th percentile threshold calculation
6A (F. vesca)	36657112	913	696.004	1.89869e-05		2.04389e-20	67.6536	Rank of percentile (P):	3.75
6B (F. iinumae)	43627644	696	828.353	1.89869e-05			21.1471	Third value:	21.1471
6C (F. nipponica)	36124132	657	685.885	1.89869e-05			1.21641	Fourth value:	67.6536
6D (F. viridis)	34274104	595	650.758	1.89869e-05			4.77749	75th percentile threshold	56.027
Total	150682992	2861
Chrom 7	Size of the chromosomes	Observed number of peaks (-2kb to 100 bp)	Expected number of peaks	Average distribution of peaks in the genome (num peaks/bp)		Chi-square p-value	Contributions to Chi-square	75th percentile threshold calculation
7A (F. vesca)	32354134	392	436.386	1.34878e-05		3.59269e-19	4.51457	Rank of percentile (P):	3.75
7B (F. iinumae)	25137763	459	339.053	1.34878e-05			42.4338	Third value:	34.9228
7C (F. nipponica)	32186896	311	434.13	1.34878e-05			34.9228	Fourth value:	42.4338
7D (F. viridis)	23534715	365	317.431	1.34878e-05			7.12842	75th percentile threshold	40.5561
Total	113213508	1527
Green indicates those chormosomes and sugenomes that have signficial differences between the observed and the expected number of peaks

### Sheet: Peaks_promoter_regions
Supplementary Data Set S3. Distribution analysis of FaRIF ChIP-seq peaks (2 kbp upstream to 100 bp downstream of TSS) per chromosomes and subgenomes
Chrom 1	Size of the chromosomes	Observed number of peaks (-2kb to 100 bp)	Expected number of peaks	Average distribution of peaks in the genome (num peaks/bp)		Chi-square p-value
1A (F. vesca)	22887349	175	152.97	6.68359e-06		0.118457
1B (F. iinumae)	28910674	176	193.227	6.68359e-06
1C (F. nipponica)	27436561	191	183.375	6.68359e-06
1D (F. viridis)	27594200	172	184.428	6.68359e-06
Total	106828784	714
Chrom 2	Size of the chromosomes	Observed number of peaks (-2kb to 100 bp)	Expected number of peaks	Average distribution of peaks in the genome (num peaks/bp)		Chi-square p-value
2A (F. vesca)	24782128	196	196.548	7.93104e-06		0.347266
2B (F. iinumae)	26692599	233	211.7	7.93104e-06
2C (F. nipponica)	26582685	197	210.828	7.93104e-06
2D (F. viridis)	24073015	184	190.924	7.93104e-06
Total	102130427	810
Chrom 3	Size of the chromosomes	Observed number of peaks (-2kb to 100 bp)	Expected number of peaks	Average distribution of peaks in the genome (num peaks/bp)		Chi-square p-value	Contributions to Chi-square	75th percentile threshold calculation
3A (F. vesca)	27809139	234	180.102	6.47635e-06		2.01026e-05	16.1299	Rank of percentile (P):	3.75
3B (F. iinumae)	31459976	202	203.746	6.47635e-06			0.0149608	Third value:	7.44314
3C (F. nipponica)	29626823	179	191.874	6.47635e-06			0.863765	Fourth value:	16.1299
3D (F. viridis)	32005440	168	207.279	6.47635e-06			7.44314	75th percentile threshold	13.9582
Total	120901378	783
Chrom 4	Size of the chromosomes	Observed number of peaks (-2kb to 100 bp)	Expected number of peaks	Average distribution of peaks in the genome (num peaks/bp)		Chi-square p-value	Contributions to Chi-square	75th percentile threshold calculation
4A (F. vesca)	31955388	290	229.568	7.18401e-06		2.52733e-05	15.9084	Rank of percentile (P):	3.75
4B (F. iinumae)	26295489	174	188.907	7.18401e-06			1.17635	Third value:	5.0369
4C (F. nipponica)	25974422	168	186.601	7.18401e-06			1.85412	Fourth value:	15.9084
4D (F. viridis)	20034018	117	143.925	7.18401e-06			5.0369	75th percentile threshold	13.1905
Total	104259317	749
Chrom 5	Size of the chromosomes	Observed number of peaks (-2kb to 100 bp)	Expected number of peaks	Average distribution of peaks in the genome (num peaks/bp)		Chi-square p-value	Contributions to Chi-squared	75th percentile threshold calculation
5A (F. vesca)	29826953	230	198.158	6.64357e-06		3.92982e-06	5.11686	Rank of percentile (P):	3.75
5B (F. iinumae)	27452983	148	182.386	6.64357e-06			6.4829	Third value:	7.52062
5C (F. nipponica)	25211045	132	167.491	6.64357e-06			7.52062	Fourth value:	8.71656
5D (F. viridis)	24981319	204	165.965	6.64357e-06			8.71656	75th percentile threshold	8.41758
Total	107472300	714
Chrom 6	Size of the chromosomes	Observed number of peaks (-2kb to 100 bp)	Expected number of peaks	Average distribution of peaks in the genome (num peaks/bp)		Chi-square p-value	Contributions to Chi-square	75th percentile threshold calculation
6A (F. vesca)	36657112	414	317.228	8.65393e-06		2.37878e-09	29.5207	Rank of percentile (P):	3.75
6B (F. iinumae)	43627644	320	377.551	8.65393e-06			8.77251	Third value:	8.77251
6C (F. nipponica)	36124132	311	312.616	8.65393e-06			0.0083504	Fourth value:	29.5207
6D (F. viridis)	34274104	259	296.606	8.65393e-06			4.7679	75th percentile threshold	24.3337
Total	150682992	1304
Chrom 7	Size of the chromosomes	Observed number of peaks (-2kb to 100 bp)	Expected number of peaks	Average distribution of peaks in the genome (num peaks/bp)		Chi-squared p-value	Contributions to Chi-squared	75th percentile threshold calculation
7A (F. vesca)	32354134	184	204.618	6.32433e-06		1.87767e-08	2.0776	Rank of percentile (P):	3.75
7B (F. iinumae)	25137763	225	158.98	6.32433e-06			27.4167	Third value:	9.3217
7C (F. nipponica)	32186896	160	203.561	6.32433e-06			9.3217	Fourth value:	27.4167
7D (F. viridis)	23534715	147	148.841	6.32433e-06			0.0227808	75th percentile threshold	22.8929
Total	113213508	716
Green indicates those chormosomes and sugenomes that have signficial differences between the observed and the expected number of peaks
