## Supplementary Data Set S9 for "FaRIF at the Core of Strawberry Fruit Ripening: Deciphering its Targets and Interaction Networks"

### Sheet: Hoja1
Supplementary Data Set S9. List of primers used in this study.
Purpose	Primer	Sequence (5'-3')
ChIP-qPCR
FaNAC042-F	P883	GAAACGGAAAAGTTAAGAGCCC
FaNAC042-R	P884	AACAAGACGAGAGAGACCCCC
FaRIF-F	P885	CGTTGAGGTCGCTTTCACGC
FaRIF-R	P886	GCGACCAATCAGTAGCCGAC
FaPL2-F	P809	ATACACTCACCGGAATTTCAGT
FaPL2-R	P810	CCGCGCCTTCTCTGTAAC
Negative control (First exon of FxaC_21g51230)-F	P374	GTGCCGAATGAAGATGGAGT
Negative control (First exon of FxaC_21g51230)-R	P375	TCGAGCACCGTGTACTTGAG
TbID constructs
35S:FaRIF:TbID:GFP and 35S:FaRIF:TbID-F	P911	GGGGACAAGTTTGTACAAAAAAGCAGGCTCCATGGAGAGCACCGACTCGTC
35S:FaRIF:TbID:GFP and 35S:FaRIF:TbID-R	P912	GGGGACCACTTTGTACAAGAAAGCTGGGTCAGAATACCAATTCATCCCCG
Subcellular localization and CoIP assays
FaRIF-GFP-F	P13	ATGGAGAGCACCGACTCGTC
FaRIF-GFP-R	P10	CTCGAGTTAGTGGTGGTGGTGGTGGTGTTTG
FaNAC021-RFP-F	P925	GGGGACAAGTTTGTACAAAAAAGCAGGCTCCATGGAAAGCACGGACTCTTC
FaNAC021-RFP-R	P927	GGGGACCACTTTGTACAAGAAAGCTGGGTCTGAGTTCCAGTTCATACTGGGAAG
FaNAC034-RFP-F	P665	GGGGACAAGTTTGTACAAAAAAGCAGGCTCCATGGGCGTTCCGGAAACCG
FaNAC034-RFP-R	P666	GGGGACCACTTTGTACAAGAAAGCTGGGTCTCACTTTCCACTGCCAAAGC
FaNAC035-RFP-F	P911	GGGGACAAGTTTGTACAAAAAAGCAGGCTCCATGGAGAGCACCGACTCGTC
FaNAC035-RFP-R	P912	GGGGACCACTTTGTACAAGAAAGCTGGGTCAGAATACCAATTCATCCCCG
FaCCT3-RFP-F	P968	GGGGACAAGTTTGTACAAAAAAGCAGGCTCCATGCAATCCCAAGTTCTCGT
FaCCT3-RFP-R	P969	GGGGACCACTTTGTACAAGAAAGCTGGGTCCTCAGGAATGATTTGCTCGT
FaCalB-RFP-F	P970	GGGGACAAGTTTGTACAAAAAAGCAGGCTCCATGCCTCATGGAACGCTTGA
FaCalB-RFP-R	P971	GGGGACCACTTTGTACAAGAAAGCTGGGTCATATCGGTACGATGATTCTT
Dual-Luciferase assay
FaNAC035pro:pGreenII-0800-Luc-F	P672	TCTTACTGCAGGAGGAGGTGCGAGTGAGAAC
FaNAC035pro:pGreenII-0800-Luc-R	P673	GTGCTGCGGCCGCCTGATGAGGTTTTTGAAGCCA
FaNAC042pro:pGreenII-0800-Luc-F	P674	CGCACTGCAGCTGGACAATGACCTCGATGAA
FaNAC042pro:pGreenII-0800-Luc-R	P684	AGCTTGCGGCCGCTCTTAATGTCCGAACAACAAAAA
35S:RIF-F	P13	ATGGAGAGCACCGACTCGTC
35S:RIF-R	P8	ACCGGATCCAGATCCAGATCCAGAATACCAATTCATCCC
35S:NAC021-F	P925	GGGGACAAGTTTGTACAAAAAAGCAGGCTCCATGGAAAGCACGGACTCTTC
35S:NAC021-R	P927	GGGGACCACTTTGTACAAGAAAGCTGGGTCTGAGTTCCAGTTCATACTGGGAAG
35S:NAC034-F	P665	GGGGACAAGTTTGTACAAAAAAGCAGGCTCCATGGGCGTTCCGGAAACCG
35S:NAC034-R	P666	GGGGACCACTTTGTACAAGAAAGCTGGGTCTCACTTTCCACTGCCAAAGC
